# Gene- and genome-centric dynamics shape the diversity of oral bacterial populations

**DOI:** 10.1101/2021.05.14.444208

**Authors:** Daniel R. Utter, Colleen M. Cavanaugh, Gary G. Borisy

## Abstract

Two major viewpoints have been put forward for how microbes adapt to a niche, differing in whether adaptation is driven principally by gene-centric or genome-centric processes. Longitudinal sampling at microbially-relevant timescales, i.e., days to weeks, is critical for distinguishing these mechanisms. Because of its significance for both microbial ecology and human health and its accessibility and high level of curation, we used the oral microbiota to evaluate evolutionary mechanisms. Metagenomes were generated by shotgun sequencing of total community DNA from the healthy tongues of 17 volunteers at four to seven timepoints obtained over intervals of days to weeks. We obtained 390 high-quality metagenome-assembled genomes (MAGs) defining population genomes from 55 genera, the majority of which were temporally stable at the MAG level. Decomposing MAG-defined populations by single nucleotide variant frequencies revealed MAGs were composed of up to 5 haplotypes, putatively distinct strain- or subpopulation-level genotypes. Most haplotypes were stable over time, yet we found examples of individual haplotypes sweeping from low abundance to dominance in a population over a period of days, a pattern suggestive of genome-centric adaptation. At the gene level, the vast majority of genes in each MAG were tightly linked over the two-week sampling window based on their frequency in the metagenomes of different mouths. The few genes that changed in abundance independently from nearby genes did not change in a directional manner, nor did nonsynonymous codon variants within such genes. Altogether, these observations characterize the intrapopulation genomic dynamics of the oral microbiota at microbially-relevant timescales. Our results demonstrate that both gene- and genome-wide sweeps occur on daily timescales but likely with different ecological ramifications. We infer that genome-wide selection of ecotypes is the dominant mode of adaptation in the oral populations, with short-term changes in gene frequency also occurring.
