## Supplemental Table 2 for "Gene- and genome-centric dynamics shape the diversity of oral bacterial populations"

### Sheet: STable2_h4_pfam_functions
bin	gene_callers_id	contig	start	stop	direction	TIGRFAM	TIGRFAM_ACCESSION	Pfam	Pfam_ACCESSION	COG_Category	COG	Preferred_name	GOs	EC	KEGG_ko	KEGG_Pathway	KEGG_Module	KEGG_Reaction	KEGG_rclass	BRITE	KEGG_TC	CAZy	BiGG_Reaction
MAG_AI_08	325550	FINAL_AI_MAG_00008_000000000010	3522	4860	r			Inner membrane protein CreD	PF06123	V	Inner membrane protein CreD	creD	GO:0005575,GO:0005623,GO:0005886,GO:0016020,GO:0044464,GO:0071944		ko:K06143					ko00000
MAG_AI_08	325557	FINAL_AI_MAG_00008_000000000010	10997	11192	f
MAG_AI_08	325558	FINAL_AI_MAG_00008_000000000010	11364	12066	f			Domain of unknown function (DUF5020)	PF16412	S	Domain of unknown function (DUF5020)
MAG_AI_08	325561	FINAL_AI_MAG_00008_000000000010	14418	15402	r
MAG_AI_08	325563	FINAL_AI_MAG_00008_000000000010	15916	16462	r	sigma70-ECF: RNA polymerase sigma factor, sigma-70 family	TIGR02937	Sigma-70, region 4	PF08281	K	Sigma-70, region 4				ko:K03088					ko00000,ko03021
MAG_AI_08	325573	FINAL_AI_MAG_00008_000000000010	35213	36542	r					O	unfolded protein binding
MAG_AI_08	325579	FINAL_AI_MAG_00008_000000000010	42181	44338	f			Kelch motif	PF01344	S	Converts alpha-N-acetylneuranimic acid (Neu5Ac) to the beta-anomer, accelerating the equilibrium between the alpha- and beta-anomers. Probably facilitates sialidase-negative bacteria to compete sucessfully for limited amounts of extracellular Neu5Ac, which is likely taken up in the beta-anomer. In addition, the rapid removal of sialic acid from solution might be advantageous to the bacterium to d…
MAG_AI_08	325585	FINAL_AI_MAG_00008_000000000010	52357	54748	r			MacB-like periplasmic core domain	PF12704	V	FtsX-like permease family				ko:K02004		M00258			ko00000,ko00002,ko02000	3.A.1
MAG_AI_08	325592	FINAL_AI_MAG_00008_000000000010	61961	62267	r			Heavy-metal-associated domain	PF00403	P	Heavy-metal-associated domain				ko:K07213,ko:K08364	ko04978,map04978				ko00000,ko00001,ko02000	1.A.72.1
MAG_AI_08	325593	FINAL_AI_MAG_00008_000000000010	62451	64677	r			TonB dependent receptor	PF00593	P	CarboxypepD_reg-like domain				ko:K16089					ko00000,ko02000	1.B.14.1,1.B.14.10
MAG_AI_08	325605	FINAL_AI_MAG_00008_000000000010	86982	87390	r			Protein of unknown function (DUF2442)	PF10387	S	Psort location Cytoplasmic, score 8.96
MAG_AI_08	325606	FINAL_AI_MAG_00008_000000000010	87395	87635	r			Domain of unknown function (DUF4160)	PF13711	S	Domain of unknown function (DUF4160)
MAG_AI_08	325608	FINAL_AI_MAG_00008_000000000010	90359	91739	r			Metallopeptidase family M24	PF00557	E	Aminopeptidase P, N-terminal domain	pepQ	GO:0003674,GO:0003824,GO:0005488,GO:0005575,GO:0005622,GO:0005623,GO:0005737,GO:0005829,GO:0006508,GO:0006518,GO:0006807,GO:0008150,GO:0008152,GO:0008233,GO:0008235,GO:0008237,GO:0008238,GO:0009056,GO:0009987,GO:0016787,GO:0016805,GO:0019538,GO:0030145,GO:0034641,GO:0043167,GO:0043169,GO:0043170,GO:0043171,GO:0043603,GO:0044237,GO:0044238,GO:0044248,GO:0044424,GO:0044444,GO:0044464,GO:0046872,GO:…	3.4.11.9,3.4.13.9	ko:K01262,ko:K01271					ko00000,ko01000,ko01002
MAG_AI_08	325612	FINAL_AI_MAG_00008_000000000010	94770	96066	f	TIGR01125: ribosomal protein S12 methylthiotransferase RimO	TIGR01125	Radical SAM superfamily	PF04055	J	Catalyzes the methylthiolation of an aspartic acid residue of ribosomal protein S12	rimO	GO:0003674,GO:0003824,GO:0005488,GO:0005575,GO:0005622,GO:0005623,GO:0005737,GO:0005829,GO:0006464,GO:0006807,GO:0008150,GO:0008152,GO:0009987,GO:0016740,GO:0016782,GO:0018193,GO:0018197,GO:0018198,GO:0018339,GO:0019538,GO:0035596,GO:0035599,GO:0036211,GO:0043170,GO:0043412,GO:0044237,GO:0044238,GO:0044260,GO:0044267,GO:0044424,GO:0044444,GO:0044464,GO:0048037,GO:0050497,GO:0051536,GO:0051539,GO:…	2.8.4.4	ko:K14441			R10652	RC00003,RC03217	ko00000,ko01000,ko03009
MAG_AI_08	325659	FINAL_AI_MAG_00008_000000000027	60310	62665	f			TonB dependent receptor	PF00593	P	TonB dependent receptor				ko:K02014					ko00000,ko02000	1.B.14
MAG_AI_08	325685	FINAL_AI_MAG_00008_000000000027	91293	92580	f	nqrF: NADH:ubiquinone oxidoreductase, Na(+)-translocating, F subunit	TIGR01941	Oxidoreductase NAD-binding domain	PF00175	C	NQR complex catalyzes the reduction of ubiquinone-1 to ubiquinol by two successive reactions, coupled with the transport of Na( ) ions from the cytoplasm to the periplasm. The first step is catalyzed by NqrF, which accepts electrons from NADH and reduces ubiquinone-1 to ubisemiquinone by a one-electron transfer pathway	nqrF		1.6.5.8	ko:K00351					ko00000,ko01000
MAG_AI_08	325688	FINAL_AI_MAG_00008_000000000027	95903	98459	f			Prolyl oligopeptidase family	PF00326	EU	Peptidase, S9A B C family, catalytic domain protein	dap2		3.4.14.5,3.4.19.1	ko:K01278,ko:K01303	ko04974,map04974				ko00000,ko00001,ko01000,ko01002,ko04090,ko04147
MAG_AI_08	325710	FINAL_AI_MAG_00008_000000000007	25554	26565	r			Peptidase family M28	PF04389	S	Glutamine cyclotransferase	ywaD
MAG_AI_08	325746	FINAL_AI_MAG_00008_000000000007	60145	62014	f	OAFO_sf: 2-oxoacid:acceptor oxidoreductase, alpha subunit	TIGR03710	Pyruvate flavodoxin/ferredoxin oxidoreductase, thiamine diP-bdg	PF01855	C	2-oxoacid acceptor oxidoreductase, alpha subunit	korA	GO:0003674,GO:0003824,GO:0005575,GO:0005618,GO:0005623,GO:0005886,GO:0006950,GO:0006979,GO:0008150,GO:0008152,GO:0016020,GO:0016491,GO:0030312,GO:0044464,GO:0050896,GO:0055114,GO:0071944	1.2.7.11,1.2.7.3	ko:K00174	ko00010,ko00020,ko00620,ko00650,ko00720,ko01100,ko01120,ko01130,ko01200,map00010,map00020,map00620,map00650,map00720,map01100,map01120,map01130,map01200	M00009,M00011,M00173,M00620	R01196,R01197	RC00004,RC02742,RC02833	br01601,ko00000,ko00001,ko00002,ko01000
MAG_AI_08	325747	FINAL_AI_MAG_00008_000000000007	62016	63036	f			Thiamine pyrophosphate enzyme, C-terminal TPP binding domain	PF02775	C	ferredoxin oxidoreductase subunit beta	korB	GO:0000287,GO:0003674,GO:0003824,GO:0005488,GO:0005575,GO:0005618,GO:0005622,GO:0005623,GO:0005737,GO:0005829,GO:0006082,GO:0006091,GO:0006099,GO:0006101,GO:0008150,GO:0008152,GO:0009060,GO:0009987,GO:0015980,GO:0016491,GO:0016625,GO:0016903,GO:0016999,GO:0017144,GO:0019752,GO:0030312,GO:0043167,GO:0043169,GO:0043436,GO:0044237,GO:0044238,GO:0044281,GO:0044424,GO:0044444,GO:0044464,GO:0045333,GO:…	1.2.7.11,1.2.7.3	ko:K00175	ko00010,ko00020,ko00620,ko00650,ko00720,ko01100,ko01120,ko01130,ko01200,map00010,map00020,map00620,map00650,map00720,map01100,map01120,map01130,map01200	M00009,M00011,M00173,M00620	R01196,R01197	RC00004,RC02742,RC02833	br01601,ko00000,ko00001,ko00002,ko01000
MAG_AI_08	325757	FINAL_AI_MAG_00008_000000000007	74329	74605	f					S	Psort location Cytoplasmic, score 8.96
MAG_AI_08	325758	FINAL_AI_MAG_00008_000000000007	74622	74931	f			Cell division protein ZapA	PF05164	D	Cell division protein ZapA	zapA	GO:0000003,GO:0000278,GO:0000281,GO:0000910,GO:0000917,GO:0000921,GO:0003674,GO:0005488,GO:0005515,GO:0005575,GO:0005622,GO:0005623,GO:0005737,GO:0005829,GO:0006996,GO:0007010,GO:0007049,GO:0008150,GO:0009987,GO:0016043,GO:0019954,GO:0022402,GO:0022414,GO:0022607,GO:0030428,GO:0031106,GO:0032153,GO:0032185,GO:0032505,GO:0032506,GO:0034622,GO:0042802,GO:0043093,GO:0043933,GO:0044085,GO:0044424,GO:…		ko:K09888					ko00000,ko03036
MAG_AI_08	325761	FINAL_AI_MAG_00008_000000000007	77460	77862	f
MAG_AI_08	325783	FINAL_AI_MAG_00008_000000000007	104845	106204	r			Outer membrane efflux protein	PF02321	MU	Psort location OuterMembrane, score
MAG_AI_08	325806	FINAL_AI_MAG_00008_000000000001	19304	20414	r			Periplasmic binding protein	PF01497	P	COG0614 ABC-type Fe3 -hydroxamate transport system, periplasmic component	btuF			ko:K02016	ko02010,map02010	M00240			ko00000,ko00001,ko00002,ko02000	3.A.1.14
MAG_AI_08	325820	FINAL_AI_MAG_00008_000000000001	33781	34141	r	TIGR02436: four helix bundle protein	TIGR02436	23S rRNA-intervening sequence protein	PF05635	S	23S rRNA-intervening sequence protein
MAG_AI_08	325832	FINAL_AI_MAG_00008_000000000001	46572	50079	f			Putative DNA-binding domain	PF04326	K	Putative DNA-binding domain
MAG_AI_08	325840	FINAL_AI_MAG_00008_000000000001	59455	62815	r	mfd: transcription-repair coupling factor	TIGR00580	CarD-like/TRCF domain	PF02559	L	Couples transcription and DNA repair by recognizing RNA polymerase (RNAP) stalled at DNA lesions. Mediates ATP-dependent release of RNAP and its truncated transcript from the DNA, and recruitment of nucleotide excision repair machinery to the damaged site	mfd		2.4.1.129,3.4.16.4	ko:K03723,ko:K05365	ko00550,ko03420,map00550,map03420		R04519	RC00005,RC00049	ko00000,ko00001,ko01000,ko01003,ko01011,ko03400		GT51
MAG_AI_08	325850	FINAL_AI_MAG_00008_000000000001	79576	80269	f
MAG_AI_08	325860	FINAL_AI_MAG_00008_000000000001	93064	94084	f	ilvE_II: branched-chain amino acid aminotransferase	TIGR01123	Amino-transferase class IV	PF01063	EH	Branched-chain amino acid aminotransferase	ilvE		2.6.1.42	ko:K00826	ko00270,ko00280,ko00290,ko00770,ko01100,ko01110,ko01130,ko01210,ko01230,map00270,map00280,map00290,map00770,map01100,map01110,map01130,map01210,map01230	M00019,M00036,M00119,M00570	R01090,R01214,R02199,R10991	RC00006,RC00036	ko00000,ko00001,ko00002,ko01000,ko01007
MAG_AI_08	325861	FINAL_AI_MAG_00008_000000000001	94160	94664	f					NA	NA	NA	NA	NA	NA	NA	NA	NA	NA	NA	NA	NA	NA
MAG_AI_08	325864	FINAL_AI_MAG_00008_000000000001	102028	103438	f			Starch-binding associating with outer membrane	PF14322	S	SusD family				ko:K21572					ko00000,ko02000	8.A.46.1,8.A.46.3
MAG_AI_08	325871	FINAL_AI_MAG_00008_000000000001	108284	108746	f					P	nitrite reductase [NAD(P)H] activity			3.1.4.53	ko:K03651	ko00230,ko02025,map00230,map02025		R00191	RC00296	ko00000,ko00001,ko01000
MAG_AI_08	325887	FINAL_AI_MAG_00008_000000000013	16003	16810	f	ispE: 4-(cytidine 5'-diphospho)-2-C-methyl-D-erythritol kinase	TIGR00154	GHMP kinases C terminal	PF08544	F	Catalyzes the phosphorylation of the position 2 hydroxy group of 4-diphosphocytidyl-2C-methyl-D-erythritol	ispE	GO:0003674,GO:0003824,GO:0006793,GO:0006796,GO:0008150,GO:0008152,GO:0009987,GO:0016301,GO:0016310,GO:0016740,GO:0016772,GO:0016773,GO:0040007,GO:0044237,GO:0050515	2.1.1.182,2.7.1.148	ko:K00919,ko:K02528,ko:K16924	ko00900,ko01100,ko01110,ko01130,map00900,map01100,map01110,map01130	M00096,M00582	R05634,R10716	RC00002,RC00003,RC01439,RC03257	ko00000,ko00001,ko00002,ko01000,ko02000,ko03009	3.A.1.29		iYO844.BSU00460
MAG_AI_08	325910	FINAL_AI_MAG_00008_000000000023	3440	4586	f					S	Tetratricopeptide repeat
MAG_AI_08	325921	FINAL_AI_MAG_00008_000000000023	14993	16097	f			Lipopolysaccharide export system permease LptF/LptG	PF03739	S	Permease, YjgP YjgQ family	lptG	GO:0005575,GO:0005623,GO:0005886,GO:0006810,GO:0006869,GO:0008150,GO:0010876,GO:0015920,GO:0016020,GO:0016021,GO:0031224,GO:0032991,GO:0033036,GO:0043190,GO:0044425,GO:0044459,GO:0044464,GO:0051179,GO:0051234,GO:0071702,GO:0071944,GO:0098533,GO:0098796,GO:0098797,GO:1901264,GO:1902494,GO:1902495,GO:1904949,GO:1990351		ko:K11720	ko02010,map02010	M00320			ko00000,ko00001,ko00002,ko02000	1.B.42.1		iSSON_1240.SSON_4447
MAG_AI_08	325922	FINAL_AI_MAG_00008_000000000023	16118	17909	f			Dolichyl-phosphate-mannose-protein mannosyltransferase	PF13231	M	Dolichyl-phosphate-mannose-protein mannosyltransferase	arnT
MAG_AI_08	325938	FINAL_AI_MAG_00008_000000000023	35667	35892	f					NA	NA	NA	NA	NA	NA	NA	NA	NA	NA	NA	NA	NA	NA
MAG_AI_08	326036	FINAL_AI_MAG_00008_000000000033	40341	40914	r	rnfA: electron transport complex, RnfABCDGE type, A subunit	TIGR01943	Rnf-Nqr subunit, membrane protein	PF02508	C	Part of a membrane complex involved in electron transport	rnfA	GO:0003674,GO:0003824,GO:0005575,GO:0005623,GO:0005886,GO:0008150,GO:0008152,GO:0016020,GO:0016491,GO:0016651,GO:0044464,GO:0055114,GO:0071944		ko:K03617					ko00000
MAG_AI_08	326037	FINAL_AI_MAG_00008_000000000033	40926	41508	r	rnfE: electron transport complex, RnfABCDGE type, E subunit	TIGR01948	Rnf-Nqr subunit, membrane protein	PF02508	C	Part of a membrane complex involved in electron transport	rnfE	GO:0003674,GO:0003824,GO:0005575,GO:0005623,GO:0005886,GO:0008150,GO:0008152,GO:0016020,GO:0016491,GO:0016651,GO:0044464,GO:0055114,GO:0071944	2.3.1.243,4.2.99.18	ko:K02560,ko:K03613,ko:K10773	ko00540,ko01100,ko03410,map00540,map01100,map03410	M00060	R05075	RC00037,RC00039	ko00000,ko00001,ko00002,ko01000,ko01005,ko03400			iHN637.CLJU_RS05585
MAG_AI_08	326046	FINAL_AI_MAG_00008_000000000033	50010	50868	f			Protein of unknown function (DUF3316)	PF11777	S	Protein of unknown function (DUF3316)
MAG_AI_08	326051	FINAL_AI_MAG_00008_000000000048	2962	3487	f			Protein of unknown function (DUF3408)	PF11888	S	Protein of unknown function (DUF3408)
MAG_AI_08	326062	FINAL_AI_MAG_00008_000000000005	5699	7436	r	prc: C-terminal processing peptidase	TIGR00225	Peptidase family S41	PF03572	M	Belongs to the peptidase S41A family	ctp		3.4.21.102	ko:K03797					ko00000,ko01000,ko01002
MAG_AI_08	326072	FINAL_AI_MAG_00008_000000000005	16949	17720	r			Binding-protein-dependent transport system inner membrane component	PF00528	P	Binding-protein-dependent transport system inner membrane component	tauC			ko:K02050		M00188			ko00000,ko00002,ko02000	3.A.1.16,3.A.1.17
MAG_AI_08	326074	FINAL_AI_MAG_00008_000000000005	18630	20685	r	CO_DH_cata: carbon-monoxide dehydrogenase, catalytic subunit	TIGR01702	Prismane/CO dehydrogenase family	PF03063	C	TIGRFAM carbon-monoxide dehydrogenase, catalytic subunit	cooS		1.2.7.4	ko:K00198	ko00633,ko00680,ko00720,ko01120,ko01200,map00633,map00680,map00720,map01120,map01200	M00377	R07157,R08034	RC00250,RC02800	ko00000,ko00001,ko00002,ko01000			iAF987.Gmet_1902
MAG_AI_08	326075	FINAL_AI_MAG_00008_000000000005	21496	22015	f					NA	NA	NA	NA	NA	NA	NA	NA	NA	NA	NA	NA	NA	NA
MAG_AI_08	326076	FINAL_AI_MAG_00008_000000000005	22510	25498	f			FAD linked oxidases, C-terminal domain	PF02913	C	FAD binding domain	dld			ko:K18930					ko00000
MAG_AI_08	326085	FINAL_AI_MAG_00008_000000000005	44308	44860	f			Chromate transporter	PF02417	P	Chromate transporter	chrA1			ko:K07240					ko00000,ko02000	2.A.51.1
MAG_AI_08	326098	FINAL_AI_MAG_00008_000000000005	61360	61999	r			Pyruvoyl-dependent arginine decarboxylase (PvlArgDC)	PF01862	S	arginine decarboxylase	pdaD		4.1.1.19	ko:K02626	ko00330,ko01100,map00330,map01100	M00133	R00566	RC00299	ko00000,ko00001,ko00002,ko01000
MAG_AI_08	326099	FINAL_AI_MAG_00008_000000000005	62142	62832	f			Response regulator receiver domain	PF00072	K	COG0745 Response regulators consisting of a CheY-like receiver domain and a winged-helix DNA-binding domain
MAG_AI_08	326114	FINAL_AI_MAG_00008_000000000005	85536	86643	f			NAD dependent epimerase/dehydratase family	PF01370	GM	Catalyzes the two-step NADP-dependent conversion of GDP- 4-dehydro-6-deoxy-D-mannose to GDP-fucose, involving an epimerase and a reductase reaction	fcl		1.1.1.271	ko:K02377	ko00051,ko00520,ko01100,map00051,map00520,map01100		R05692	RC01014	ko00000,ko00001,ko01000
MAG_AI_08	326124	FINAL_AI_MAG_00008_000000000005	94753	95479	r	reco: DNA repair protein RecO	TIGR00613	Recombination protein O N terminal	PF11967	L	Involved in DNA repair and RecF pathway recombination	recO	GO:0005575,GO:0005622,GO:0005623,GO:0006139,GO:0006259,GO:0006281,GO:0006302,GO:0006725,GO:0006807,GO:0006950,GO:0006974,GO:0008150,GO:0008152,GO:0009295,GO:0009987,GO:0033554,GO:0034641,GO:0043170,GO:0043226,GO:0043228,GO:0043229,GO:0043232,GO:0043590,GO:0044237,GO:0044238,GO:0044260,GO:0044424,GO:0044464,GO:0046483,GO:0050896,GO:0051716,GO:0071704,GO:0090304,GO:1901360		ko:K03584	ko03440,map03440				ko00000,ko00001,ko03400
MAG_AI_08	326146	FINAL_AI_MAG_00008_000000000005	124713	125550	r	GLPGLI: GLPGLI family protein	TIGR01200			S	Protein of unknown function (Porph_ging)
MAG_AI_08	326158	FINAL_AI_MAG_00008_000000000005	142535	143276	r			Protein phosphatase 2C	PF13672	T	Serine/threonine phosphatases, family 2C, catalytic domain			3.1.3.16	ko:K20074					ko00000,ko01000,ko01009
MAG_AI_08	326159	FINAL_AI_MAG_00008_000000000005	143283	143793	r	MJ0042_CXXC: MJ0042 family finger-like domain	TIGR02098	FHA domain	PF00498	T	FHA domain
MAG_AI_08	326210	FINAL_AI_MAG_00008_000000000031	38533	39322	r	mazG: MazG family protein	TIGR00444	MazG nucleotide pyrophosphohydrolase domain	PF03819	S	COG3956 Protein containing tetrapyrrole methyltransferase domain and MazG-like	mazG	GO:0003674,GO:0003824,GO:0006139,GO:0006163,GO:0006195,GO:0006203,GO:0006213,GO:0006220,GO:0006244,GO:0006725,GO:0006753,GO:0006793,GO:0006796,GO:0006807,GO:0008150,GO:0008152,GO:0009056,GO:0009058,GO:0009116,GO:0009117,GO:0009119,GO:0009141,GO:0009143,GO:0009144,GO:0009146,GO:0009147,GO:0009149,GO:0009151,GO:0009155,GO:0009164,GO:0009166,GO:0009199,GO:0009200,GO:0009203,GO:0009204,GO:0009208,GO:…	3.6.1.66,3.6.1.9	ko:K02428,ko:K02499,ko:K04765	ko00230,ko00240,ko00760,ko00770,ko01100,map00230,map00240,map00760,map00770,map01100		R00086,R00087,R00103,R00287,R00426,R00515,R00662,R00720,R01855,R02100,R02720,R03004,R03036,R03531,R11323	RC00002	ko00000,ko00001,ko01000,ko03036			iJN678.sll1005
MAG_AI_08	326234	FINAL_AI_MAG_00008_000000000006	33099	33882	r					NA	NA	NA	NA	NA	NA	NA	NA	NA	NA	NA	NA	NA	NA
MAG_AI_08	326240	FINAL_AI_MAG_00008_000000000006	44862	46236	r	hisS: histidine--tRNA ligase	TIGR00442	Histidyl-tRNA synthetase	PF13393	J	histidyl-tRNA synthetase	hisS		6.1.1.21	ko:K01892	ko00970,map00970	M00359,M00360	R03655	RC00055,RC00523	ko00000,ko00001,ko00002,ko01000,ko01007,ko03016
MAG_AI_08	326249	FINAL_AI_MAG_00008_000000000006	56188	57100	r					NA	NA	NA	NA	NA	NA	NA	NA	NA	NA	NA	NA	NA	NA
MAG_AI_08	326270	FINAL_AI_MAG_00008_000000000006	82903	83815	f	apbA_panE: 2-dehydropantoate 2-reductase	TIGR00745	Ketopantoate reductase PanE/ApbA	PF02558	H	Catalyzes the NADPH-dependent reduction of ketopantoate into pantoic acid	panE		1.1.1.169	ko:K00077	ko00770,ko01100,ko01110,map00770,map01100,map01110	M00119	R02472	RC00726	ko00000,ko00001,ko00002,ko01000
MAG_AI_08	326280	FINAL_AI_MAG_00008_000000000006	93117	93846	f			DNA alkylation repair enzyme	PF08713	L	DNA alkylation repair protein
MAG_AI_08	326284	FINAL_AI_MAG_00008_000000000006	96131	96779	r			Putative DNA-binding domain	PF04326	K	Putative DNA-binding domain
MAG_AI_08	326305	FINAL_AI_MAG_00008_000000000006	122080	122440	r			Protein of unknown function (DUF1304)	PF06993	S	Protein of unknown function (DUF1304)	ypaA			ko:K08987					ko00000
MAG_AI_08	326339	FINAL_AI_MAG_00008_000000000049	17572	17764	r					NA	NA	NA	NA	NA	NA	NA	NA	NA	NA	NA	NA	NA	NA
MAG_AI_08	326382	FINAL_AI_MAG_00008_000000000003	25647	26166	r	shape_MreD: rod shape-determining protein MreD	TIGR03426			S	rod shape-determining protein MreD	mreD
MAG_AI_08	326383	FINAL_AI_MAG_00008_000000000003	26162	27032	r			rod shape-determining protein MreC	PF04085	M	shape-determining protein MreC	mreC			ko:K03570					ko00000,ko03036	9.B.157.1
MAG_AI_08	326384	FINAL_AI_MAG_00008_000000000003	27123	28143	r	mreB: cell shape determining protein, MreB/Mrl family	TIGR00904	MreB/Mbl protein	PF06723	D	Rod shape-determining protein MreB	mreB			ko:K03569					ko00000,ko02048,ko03036,ko04812	1.A.33.1,9.B.157.1
MAG_AI_08	326409	FINAL_AI_MAG_00008_000000000003	62367	63294	r			Bacterial capsule synthesis protein PGA_cap	PF09587	M	Bacterial capsule synthesis protein	capA			ko:K07282					ko00000
MAG_AI_08	326418	FINAL_AI_MAG_00008_000000000003	75674	76418	r			Methyltransferase domain	PF08241	Q	Methyltransferase domain
MAG_AI_08	326461	FINAL_AI_MAG_00008_000000000003	124149	124761	f	S16: ribosomal protein bS16	TIGR00002	Ribosomal protein S16	PF00886	J	Belongs to the bacterial ribosomal protein bS16 family	rpsP	GO:0000028,GO:0000217,GO:0000400,GO:0003674,GO:0003676,GO:0003677,GO:0003735,GO:0003824,GO:0004518,GO:0004519,GO:0004520,GO:0004536,GO:0005198,GO:0005488,GO:0005575,GO:0005622,GO:0005623,GO:0005737,GO:0005829,GO:0005840,GO:0005886,GO:0006139,GO:0006259,GO:0006412,GO:0006518,GO:0006725,GO:0006807,GO:0006996,GO:0008150,GO:0008152,GO:0009058,GO:0009059,GO:0009987,GO:0010467,GO:0015935,GO:0016020,GO:…		ko:K02959	ko03010,map03010	M00178			br01610,ko00000,ko00001,ko00002,ko03011,ko03029
MAG_AI_08	326468	FINAL_AI_MAG_00008_000000000003	132038	132932	f			CDP-alcohol phosphatidyltransferase	PF01066	I	CDP-alcohol phosphatidyltransferase			2.7.8.34	ko:K07291	ko00562,map00562		R09670	RC00002,RC00078	ko00000,ko00001,ko01000
MAG_AI_08	326473	FINAL_AI_MAG_00008_000000000003	137539	140104	f					P	Psort location OuterMembrane, score
MAG_AI_08	326484	FINAL_AI_MAG_00008_000000000003	152863	153184	r			Helix-turn-helix	PF01381	K	DNA-binding helix-turn-helix protein
MAG_AI_08	326516	FINAL_AI_MAG_00008_000000000024	6744	7392	r			Bacterial regulatory proteins, tetR family	PF00440	K	Transcriptional regulator, TetR family
MAG_AI_08	326533	FINAL_AI_MAG_00008_000000000024	26660	26762	r					NA	NA	NA	NA	NA	NA	NA	NA	NA	NA	NA	NA	NA	NA
MAG_AI_08	326568	FINAL_AI_MAG_00008_000000000050	33493	34492	r			NAD-dependent glycerol-3-phosphate dehydrogenase C-terminus	PF07479	I	Glycerol-3-phosphate dehydrogenase	gpsA		1.1.1.94	ko:K00057	ko00564,ko01110,map00564,map01110		R00842,R00844	RC00029	ko00000,ko00001,ko01000
MAG_AI_08	326575	FINAL_AI_MAG_00008_000000000050	44177	46295	r			Glycoside hydrolase 97	PF10566	G	Glycosyl-hydrolase 97 N-terminal	susB		3.2.1.20,3.2.1.3	ko:K01187,ko:K21574	ko00052,ko00500,ko01100,map00052,map00500,map01100		R00028,R00801,R00802,R01790,R01791,R06087,R06088	RC00028,RC00049,RC00077	ko00000,ko00001,ko01000		GH31,GH97
MAG_AI_08	326578	FINAL_AI_MAG_00008_000000000050	50712	52581	f			Alpha-L-arabinofuranosidase C-terminal domain	PF06964	G	Alpha-L-arabinofuranosidase C-terminal domain
MAG_AI_08	326584	FINAL_AI_MAG_00008_000000000050	57435	58257	f			Spi protease inhibitor	PF13734	S	pyrogenic exotoxin B
MAG_AI_08	326608	FINAL_AI_MAG_00008_000000000039	11262	12810	f	TIGR00368: Mg chelatase-like protein	TIGR00368	Magnesium chelatase, subunit ChlI	PF01078	O	magnesium chelatase	comM			ko:K07391					ko00000
MAG_AI_08	326610	FINAL_AI_MAG_00008_000000000039	16814	17630	f			Protein of unknown function, DUF481	PF04338	S	Protein of unknown function, DUF481
MAG_AI_08	326652	FINAL_AI_MAG_00008_000000000012	52768	53671	r			Patatin-like phospholipase	PF01734	S	Phospholipase				ko:K07001					ko00000
MAG_AI_08	326711	FINAL_AI_MAG_00008_000000000036	23284	24178	r			Alpha/beta hydrolase family	PF12697	S	hydrolases or acyltransferases (alpha beta hydrolase superfamily)
MAG_AI_08	326733	FINAL_AI_MAG_00008_000000000034	13103	13781	r	T6A_YeaZ: tRNA threonylcarbamoyl adenosine modification protein YeaZ	TIGR03725	Glycoprotease family	PF00814	O	Universal bacterial protein YeaZ	yeaZ	GO:0002949,GO:0003674,GO:0003824,GO:0005488,GO:0005515,GO:0005575,GO:0005622,GO:0005623,GO:0005737,GO:0005829,GO:0006139,GO:0006396,GO:0006399,GO:0006400,GO:0006508,GO:0006725,GO:0006807,GO:0008033,GO:0008150,GO:0008152,GO:0008233,GO:0008237,GO:0009451,GO:0009987,GO:0010467,GO:0016070,GO:0016787,GO:0019538,GO:0034470,GO:0034641,GO:0034660,GO:0042802,GO:0043170,GO:0043412,GO:0044237,GO:0044238,GO:…		ko:K14742					ko00000,ko03016
MAG_AI_08	326735	FINAL_AI_MAG_00008_000000000034	14831	15401	f	guanyl_kin: guanylate kinase	TIGR03263	Guanylate kinase	PF00625	F	Essential for recycling GMP and indirectly, cGMP	gmk	GO:0003674,GO:0003824,GO:0004385,GO:0005488,GO:0005515,GO:0005575,GO:0005622,GO:0005623,GO:0005737,GO:0005829,GO:0006139,GO:0006163,GO:0006725,GO:0006753,GO:0006793,GO:0006796,GO:0006807,GO:0008150,GO:0008152,GO:0009058,GO:0009116,GO:0009117,GO:0009119,GO:0009123,GO:0009126,GO:0009132,GO:0009135,GO:0009150,GO:0009161,GO:0009165,GO:0009167,GO:0009179,GO:0009185,GO:0009259,GO:0009987,GO:0015949,GO:…	2.7.4.8,4.1.1.23	ko:K00942,ko:K01591	ko00230,ko00240,ko01100,map00230,map00240,map01100	M00050,M00051	R00332,R00965,R02090	RC00002,RC00409	ko00000,ko00001,ko00002,ko01000			iAPECO1_1312.APECO1_2813,iIT341.HP0321,iPC815.YPO0040,iSBO_1134.SBO_3729,iSFV_1184.SFV_3881,iSFxv_1172.SFxv_4016,iUTI89_1310.UTI89_C4193
MAG_AI_08	326743	FINAL_AI_MAG_00008_000000000034	22339	22726	f			Domain of unknown function (DUF3127)	PF11325	S	Domain of unknown function (DUF3127)
MAG_AI_08	326745	FINAL_AI_MAG_00008_000000000034	24027	24711	f					NA	NA	NA	NA	NA	NA	NA	NA	NA	NA	NA	NA	NA	NA
MAG_AI_08	326747	FINAL_AI_MAG_00008_000000000034	25865	26147	f			Antibiotic biosynthesis monooxygenase	PF03992	C	Antibiotic biosynthesis monooxygenase	ycnE	GO:0003674,GO:0003824
MAG_AI_08	326752	FINAL_AI_MAG_00008_000000000034	32554	33292	r	rRNA_methyl_3: RNA methyltransferase, TrmH family, group 3	TIGR00186	SpoU rRNA Methylase family	PF00588	J	Belongs to the class IV-like SAM-binding methyltransferase superfamily. RNA methyltransferase TrmH family	trmH		2.1.1.185	ko:K03218,ko:K03437					ko00000,ko01000,ko03009,ko03016
MAG_AI_08	326756	FINAL_AI_MAG_00008_000000000034	36480	37719	r	coaBC_dfp: phosphopantothenoylcysteine decarboxylase / phosphopantothenate--cysteine ligase	TIGR00521	DNA / pantothenate metabolism flavoprotein	PF04127	H	Catalyzes two steps in the biosynthesis of coenzyme A. In the first step cysteine is conjugated to 4'-phosphopantothenate to form 4-phosphopantothenoylcysteine, in the latter compound is decarboxylated to form 4'-phosphopantotheine	coaBC		4.1.1.36,6.3.2.5	ko:K13038	ko00770,ko01100,map00770,map01100	M00120	R03269,R04231	RC00064,RC00090,RC00822	ko00000,ko00001,ko00002,ko01000
MAG_AI_08	326788	FINAL_AI_MAG_00008_000000000020	596	1193	f					C	subunit E	atpE			ko:K02121	ko00190,ko01100,map00190,map01100	M00159			ko00000,ko00001,ko00002	3.A.2.2,3.A.2.3
MAG_AI_08	326789	FINAL_AI_MAG_00008_000000000020	1189	2059	f			Protein of unknown function (DUF2764)	PF10962	C	Protein of unknown function (DUF2764)	ntpC			ko:K02119	ko00190,ko01100,map00190,map01100	M00159			ko00000,ko00001,ko00002	3.A.2.2,3.A.2.3
MAG_AI_08	326798	FINAL_AI_MAG_00008_000000000020	12733	13912	f	C_S_lyase_PatB: putative C-S lyase	TIGR04350	Aminotransferase class I and II	PF00155	E	Aminotransferase class I and II	patB		4.4.1.8	ko:K14155	ko00270,ko00450,ko01100,ko01110,ko01230,map00270,map00450,map01100,map01110,map01230		R00782,R01286,R02408,R04941	RC00056,RC00069,RC00382,RC00488,RC00710,RC01245,RC02303	ko00000,ko00001,ko01000,ko01007
MAG_AI_08	326804	FINAL_AI_MAG_00008_000000000020	18142	18892	f			Outer membrane protein beta-barrel domain	PF13568	S	COG NOG27381 non supervised orthologous group
MAG_AI_08	326805	FINAL_AI_MAG_00008_000000000020	18940	19726	f			ThiF family	PF00899	H	COGs COG1179 Dinucleotide-utilizing protein involved in molybdopterin and thiamine biosynthesis family 1				ko:K22132					ko00000,ko03016
MAG_AI_08	326807	FINAL_AI_MAG_00008_000000000020	21517	22132	f			Domain of unknown function (DUF4290)	PF14123	S	Domain of unknown function (DUF4290)
MAG_AI_08	326822	FINAL_AI_MAG_00008_000000000043	2049	4398	f			TonB dependent receptor	PF00593	H	TonB-dependent Receptor Plug Domain
MAG_AI_08	326825	FINAL_AI_MAG_00008_000000000043	8492	9485	r			SMP-30/Gluconolactonase/LRE-like region	PF08450	G	SMP-30/Gluconolaconase/LRE-like region	yvrE	GO:0003674,GO:0003824,GO:0004341,GO:0005488,GO:0005509,GO:0005575,GO:0005576,GO:0005975,GO:0005996,GO:0006082,GO:0006732,GO:0006766,GO:0006767,GO:0008150,GO:0008152,GO:0009058,GO:0009108,GO:0009110,GO:0009987,GO:0016051,GO:0016053,GO:0016787,GO:0016788,GO:0019752,GO:0019852,GO:0019853,GO:0042364,GO:0043167,GO:0043169,GO:0043436,GO:0044237,GO:0044238,GO:0044249,GO:0044281,GO:0044283,GO:0046364,GO:…		ko:K14274	ko00040,map00040		R02427	RC00713	ko00000,ko00001,ko01000
MAG_AI_08	326830	FINAL_AI_MAG_00008_000000000043	14501	15485	r	PFKA_ATP: 6-phosphofructokinase	TIGR02482	Phosphofructokinase	PF00365	G	Catalyzes the phosphorylation of D-fructose 6-phosphate to fructose 1,6-bisphosphate by ATP, the first committing step of glycolysis	pfkA		2.7.1.11,2.7.1.90	ko:K00850,ko:K21071	ko00010,ko00030,ko00051,ko00052,ko00680,ko01100,ko01110,ko01120,ko01130,ko01200,ko01230,ko03018,ko04152,ko05230,map00010,map00030,map00051,map00052,map00680,map01100,map01110,map01120,map01130,map01200,map01230,map03018,map04152,map05230	M00001,M00345	R00756,R00764,R02073,R03236,R03237,R03238,R03239,R04779	RC00002,RC00017	ko00000,ko00001,ko00002,ko01000,ko01009,ko03019
MAG_AI_08	326839	FINAL_AI_MAG_00008_000000000043	24940	26821	f	gidA: tRNA uridine 5-carboxymethylaminomethyl modification enzyme GidA	TIGR00136	Glucose inhibited division protein A	PF01134	D	NAD-binding protein involved in the addition of a carboxymethylaminomethyl (cmnm) group at the wobble position (U34) of certain tRNAs, forming tRNA-cmnm(5)s(2)U34	gidA	GO:0000166,GO:0001510,GO:0002097,GO:0002098,GO:0003674,GO:0005488,GO:0005575,GO:0005622,GO:0005623,GO:0005737,GO:0005829,GO:0006139,GO:0006396,GO:0006399,GO:0006400,GO:0006725,GO:0006807,GO:0008033,GO:0008150,GO:0008152,GO:0009314,GO:0009411,GO:0009416,GO:0009451,GO:0009628,GO:0009987,GO:0010467,GO:0016070,GO:0030488,GO:0032259,GO:0034470,GO:0034641,GO:0034660,GO:0036094,GO:0043167,GO:0043168,GO:…		ko:K03495			R08701	RC00053,RC00209,RC00870	ko00000,ko03016,ko03036
MAG_AI_08	326899	FINAL_AI_MAG_00008_000000000054	32381	32837	f	rplM_bact: ribosomal protein uL13	TIGR01066	Ribosomal protein L13	PF00572	J	This protein is one of the early assembly proteins of the 50S ribosomal subunit, although it is not seen to bind rRNA by itself. It is important during the early stages of 50S assembly	rplM	GO:0003674,GO:0003676,GO:0003723,GO:0003729,GO:0003735,GO:0005198,GO:0005488,GO:0005575,GO:0005618,GO:0005622,GO:0005623,GO:0005737,GO:0005829,GO:0005840,GO:0005886,GO:0006412,GO:0006417,GO:0006518,GO:0006807,GO:0008150,GO:0008152,GO:0008270,GO:0009058,GO:0009059,GO:0009889,GO:0009890,GO:0009892,GO:0009987,GO:0010467,GO:0010468,GO:0010556,GO:0010558,GO:0010605,GO:0010608,GO:0010629,GO:0015934,GO:…		ko:K02871	ko03010,map03010	M00178,M00179			br01610,ko00000,ko00001,ko00002,ko03011
MAG_AI_08	326911	FINAL_AI_MAG_00008_000000000054	42412	43216	r	RNaseIII: ribonuclease III	TIGR02191	Ribonuclease-III-like	PF14622	J	Digests double-stranded RNA. Involved in the processing of primary rRNA transcript to yield the immediate precursors to the large and small rRNAs (23S and 16S). Processes some mRNAs, and tRNAs when they are encoded in the rRNA operon. Processes pre- crRNA and tracrRNA of type II CRISPR loci if present in the organism	rnc	GO:0003674,GO:0003676,GO:0003723,GO:0003725,GO:0003824,GO:0004518,GO:0004519,GO:0004521,GO:0004525,GO:0004540,GO:0005488,GO:0006139,GO:0006396,GO:0006725,GO:0006807,GO:0008150,GO:0008152,GO:0009987,GO:0010467,GO:0016070,GO:0016787,GO:0016788,GO:0016891,GO:0016893,GO:0032296,GO:0034641,GO:0043170,GO:0044237,GO:0044238,GO:0046483,GO:0071704,GO:0090304,GO:0090305,GO:0090501,GO:0090502,GO:0097159,GO:…	3.1.26.3	ko:K03685	ko03008,ko05205,map03008,map05205				ko00000,ko00001,ko01000,ko03009,ko03019,ko03036
MAG_AI_08	326912	FINAL_AI_MAG_00008_000000000054	43236	44493	r	fabF: beta-ketoacyl-acyl-carrier-protein synthase II	TIGR03150	Beta-ketoacyl synthase, N-terminal domain	PF00109	I	Catalyzes the condensation reaction of fatty acid synthesis by the addition to an acyl acceptor of two carbons from malonyl-ACP	fabF		2.3.1.179	ko:K09458,ko:K14660	ko00061,ko00780,ko01100,ko01212,map00061,map00780,map01100,map01212	M00083,M00572	R04355,R04726,R04952,R04957,R04960,R04963,R04968,R07762,R10115,R10119	RC00039,RC02728,RC02729,RC02888	ko00000,ko00001,ko00002,ko01000,ko01004			iSB619.SA_RS04785
MAG_AI_08	326960	FINAL_AI_MAG_00008_000000000018	23177	23576	f			Ribonuclease P	PF00825	J	RNaseP catalyzes the removal of the 5'-leader sequence from pre-tRNA to produce the mature 5'-terminus. It can also cleave other RNA substrates such as 4.5S RNA. The protein component plays an auxiliary but essential role in vivo by binding to the 5'-leader sequence and broadening the substrate specificity of the ribozyme	rnpA	GO:0000966,GO:0001682,GO:0003674,GO:0003676,GO:0003723,GO:0003824,GO:0004518,GO:0004519,GO:0004521,GO:0004526,GO:0004540,GO:0004549,GO:0005488,GO:0005575,GO:0005622,GO:0005623,GO:0005634,GO:0005655,GO:0005730,GO:0006139,GO:0006396,GO:0006399,GO:0006725,GO:0006807,GO:0008033,GO:0008150,GO:0008152,GO:0009987,GO:0010467,GO:0016070,GO:0016787,GO:0016788,GO:0016891,GO:0016893,GO:0030677,GO:0030681,GO:…	3.1.26.5	ko:K03536,ko:K08998					ko00000,ko01000,ko03016
MAG_AI_08	326961	FINAL_AI_MAG_00008_000000000018	23572	23797	f	TIGR00278: putative membrane protein insertion efficiency factor	TIGR00278	Putative membrane protein insertion efficiency factor	PF01809	S	Could be involved in insertion of integral membrane proteins into the membrane	yidD			ko:K03424,ko:K08998					ko00000,ko01000
MAG_AI_08	327073	FINAL_AI_MAG_00008_000000000021	4257	4716	r			AhpC/TSA family	PF00578	O	Thiol peroxidase	bcp	GO:0005575,GO:0005622,GO:0005623,GO:0005737,GO:0005829,GO:0005886,GO:0016020,GO:0044424,GO:0044444,GO:0044464,GO:0071944	1.11.1.15	ko:K03564					ko00000,ko01000
MAG_AI_08	327077	FINAL_AI_MAG_00008_000000000021	8524	9769	r			Protein of unknown function (DUF1015)	PF06245	S	Protein of unknown function (DUF1015)	gdh		1.4.1.4	ko:K00262	ko00220,ko00250,ko00910,ko01100,map00220,map00250,map00910,map01100		R00248	RC00006,RC02799	ko00000,ko00001,ko01000
MAG_AI_08	327100	FINAL_AI_MAG_00008_000000000044	16151	17663	r	leuA_bact: 2-isopropylmalate synthase	TIGR00973	HMGL-like	PF00682	E	Catalyzes the condensation of the acetyl group of acetyl-CoA with 3-methyl-2-oxobutanoate (2-oxoisovalerate) to form 3-carboxy-3-hydroxy-4-methylpentanoate (2-isopropylmalate)	leuA	GO:0003674,GO:0003824,GO:0003852,GO:0003985,GO:0003988,GO:0005575,GO:0005622,GO:0005623,GO:0005737,GO:0005829,GO:0006082,GO:0006520,GO:0006551,GO:0006807,GO:0008150,GO:0008152,GO:0008652,GO:0009058,GO:0009081,GO:0009082,GO:0009098,GO:0009987,GO:0016053,GO:0016407,GO:0016408,GO:0016453,GO:0016740,GO:0016746,GO:0016747,GO:0019752,GO:0043436,GO:0044237,GO:0044238,GO:0044249,GO:0044281,GO:0044283,GO:…	2.3.3.13	ko:K01649	ko00290,ko00620,ko01100,ko01110,ko01210,ko01230,map00290,map00620,map01100,map01110,map01210,map01230	M00432	R01213	RC00004,RC00470,RC02754	br01601,ko00000,ko00001,ko00002,ko01000			iSFV_1184.SFV_0066
MAG_AI_08	327146	FINAL_AI_MAG_00008_000000000046	9186	9510	f
MAG_AI_08	327147	FINAL_AI_MAG_00008_000000000046	9464	10109	f			Nucleotidyl transferase AbiEii toxin, Type IV TA system	PF08843	S	Nucleotidyl transferase AbiEii toxin, Type IV TA system
MAG_AI_08	327176	FINAL_AI_MAG_00008_000000000056	14881	15748	f			Metallo-beta-lactamase superfamily	PF00753	S	Metallo-beta-lactamase superfamily	ytnP
MAG_AI_08	327178	FINAL_AI_MAG_00008_000000000056	16854	17757	f	parB_part: ParB/RepB/Spo0J family partition protein	TIGR00180	ParB-like nuclease domain	PF02195	K	Belongs to the ParB family	noc			ko:K03497					ko00000,ko03000,ko03036,ko04812
MAG_AI_08	327187	FINAL_AI_MAG_00008_000000000009	574	3847	f			UvrD/REP helicase N-terminal domain	PF00580	L	Belongs to the helicase family. UvrD subfamily	addA		3.1.11.5,3.6.4.12	ko:K03582,ko:K16898	ko03440,map03440				ko00000,ko00001,ko01000,ko03400
MAG_AI_08	327228	FINAL_AI_MAG_00008_000000000022	330	1266	r					NA	NA	NA	NA	NA	NA	NA	NA	NA	NA	NA	NA	NA	NA
MAG_AI_08	327259	FINAL_AI_MAG_00008_000000000029	31546	32812	f			MacB-like periplasmic core domain	PF12704	V	ABC transporter permease	VP1997			ko:K02004		M00258			ko00000,ko00002,ko02000	3.A.1
MAG_AI_08	327267	FINAL_AI_MAG_00008_000000000025	4420	5194	f
MAG_AI_08	327273	FINAL_AI_MAG_00008_000000000038	2060	3479	r					NA	NA	NA	NA	NA	NA	NA	NA	NA	NA	NA	NA	NA	NA
MAG_AI_08	327286	FINAL_AI_MAG_00008_000000000038	14990	15260	f			Protein of unknown function (DUF3098)	PF11297	S	Protein of unknown function (DUF3098)	fjo13
MAG_AI_08	327314	FINAL_AI_MAG_00008_000000000058	687	1704	f			Peptidase family S41	PF03572	M	peptidase S41			3.4.21.102	ko:K03797					ko00000,ko01000,ko01002
MAG_AI_08	327315	FINAL_AI_MAG_00008_000000000058	2976	3957	f
MAG_AI_08	327324	FINAL_AI_MAG_00008_000000000058	16222	17368	f			Calcineurin-like phosphoesterase	PF00149	S	Ser Thr phosphatase family protein	Z012_05430			ko:K07098					ko00000
MAG_AI_08	327336	FINAL_AI_MAG_00008_000000000030	10553	11075	r	ogt: methylated-DNA--[protein]-cysteine S-methyltransferase	TIGR00589	6-O-methylguanine DNA methyltransferase, DNA binding domain	PF01035	L	Involved in the cellular defense against the biological effects of O6-methylguanine (O6-MeG) and O4-methylthymine (O4-MeT) in DNA. Repairs the methylated nucleobase in DNA by stoichiometrically transferring the methyl group to a cysteine residue in the enzyme. This is a suicide reaction the enzyme is irreversibly inactivated	ogt		2.1.1.63	ko:K00567,ko:K13531					ko00000,ko01000,ko03400
MAG_AI_08	327337	FINAL_AI_MAG_00008_000000000030	11122	12406	r			Histidine kinase-, DNA gyrase B-, and HSP90-like ATPase	PF02518	T	Histidine kinase
MAG_AI_08	327341	FINAL_AI_MAG_00008_000000000030	16265	17066	f			Domain of unknown function (DUF5106)	PF17127	CO	Domain of unknown function (DUF5106)
MAG_AI_08	327342	FINAL_AI_MAG_00008_000000000030	17137	17707	f	PduO_Nterm: ATP:cob(I)alamin adenosyltransferase	TIGR00636	Cobalamin adenosyltransferase	PF01923	S	adenosyltransferase	yvqK	GO:0000166,GO:0001882,GO:0001883,GO:0003674,GO:0003824,GO:0005488,GO:0005524,GO:0005525,GO:0006725,GO:0006766,GO:0006767,GO:0006807,GO:0008144,GO:0008150,GO:0008152,GO:0009058,GO:0009110,GO:0009235,GO:0009236,GO:0009987,GO:0016043,GO:0016740,GO:0016765,GO:0017076,GO:0017144,GO:0018130,GO:0019001,GO:0019003,GO:0019438,GO:0019538,GO:0022607,GO:0030091,GO:0030554,GO:0032549,GO:0032550,GO:0032553,GO:…	1.2.1.88,1.5.5.2,2.5.1.17	ko:K00798,ko:K13821	ko00250,ko00330,ko00860,ko01100,ko01110,ko01130,map00250,map00330,map00860,map01100,map01110,map01130	M00122	R00245,R00707,R00708,R01253,R01492,R04444,R04445,R05051,R05220,R07268	RC00080,RC00083,RC00216,RC00242,RC00255,RC00533	ko00000,ko00001,ko00002,ko01000,ko03000
MAG_AI_08	327354	FINAL_AI_MAG_00008_000000000066	5312	6323	r			Phosphofructokinase	PF00365	G	Catalyzes the phosphorylation of D-fructose 6-phosphate to fructose 1,6-bisphosphate by ATP, the first committing step of glycolysis	pfkA		2.7.1.11,2.7.1.90	ko:K00850,ko:K21071	ko00010,ko00030,ko00051,ko00052,ko00680,ko01100,ko01110,ko01120,ko01130,ko01200,ko01230,ko03018,ko04152,ko05230,map00010,map00030,map00051,map00052,map00680,map01100,map01110,map01120,map01130,map01200,map01230,map03018,map04152,map05230	M00001,M00345	R00756,R00764,R02073,R03236,R03237,R03238,R03239,R04779	RC00002,RC00017	ko00000,ko00001,ko00002,ko01000,ko01009,ko03019			iJN678.pfkA
MAG_AI_08	327360	FINAL_AI_MAG_00008_000000000028	615	1515	r			alpha/beta hydrolase fold	PF07859	I	alpha/beta hydrolase fold
MAG_AI_08	327361	FINAL_AI_MAG_00008_000000000028	1635	3216	r	RNaseEG: ribonuclease, Rne/Rng family	TIGR00757	Ribonuclease E/G family	PF10150	J	ribonuclease G	rng		3.1.26.12	ko:K08300,ko:K08301	ko03018,map03018	M00394			ko00000,ko00001,ko00002,ko01000,ko03009,ko03019
MAG_AI_08	327364	FINAL_AI_MAG_00008_000000000028	4527	5478	f			CPBP intramembrane metalloprotease	PF02517	S	CAAX protease self-immunity	yyaK			ko:K07052					ko00000
MAG_AI_08	327365	FINAL_AI_MAG_00008_000000000028	5526	6900	f	matE: MATE efflux family protein	TIGR00797	MatE	PF01554	V	Mate efflux family protein	norM			ko:K03327					ko00000,ko02000	2.A.66.1
MAG_AI_08	327423	FINAL_AI_MAG_00008_000000000011	62396	64001	f			PPIC-type PPIASE domain	PF13616	M	peptidylprolyl isomerase			5.2.1.8	ko:K03769,ko:K03771					ko00000,ko01000,ko03110
MAG_AI_08	327429	FINAL_AI_MAG_00008_000000000011	71060	72197	f	hemN_rel: putative oxygen-independent coproporphyrinogen III oxidase	TIGR00539	Radical SAM superfamily	PF04055	H	Involved in the biosynthesis of porphyrin-containing compound	hemN	GO:0003674,GO:0005488,GO:0005575,GO:0005622,GO:0005623,GO:0005737,GO:0006725,GO:0006778,GO:0006779,GO:0006807,GO:0008150,GO:0008152,GO:0009058,GO:0009987,GO:0018130,GO:0019438,GO:0033013,GO:0033014,GO:0034641,GO:0044237,GO:0044249,GO:0044271,GO:0044424,GO:0044464,GO:0046483,GO:0048037,GO:0051186,GO:0051188,GO:0051536,GO:0051539,GO:0051540,GO:0071704,GO:1901360,GO:1901362,GO:1901564,GO:1901566,GO:…										iNJ661.Rv2388c
MAG_AI_08	327453	FINAL_AI_MAG_00008_000000000011	109846	110881	f	asnA: aspartate--ammonia ligase	TIGR00669	Aspartate-ammonia ligase	PF03590	E	aspartate--ammonia ligase	asnA	GO:0003674,GO:0003824,GO:0004071,GO:0005488,GO:0005515,GO:0005575,GO:0005622,GO:0005623,GO:0005737,GO:0005829,GO:0006082,GO:0006520,GO:0006528,GO:0006529,GO:0006807,GO:0006950,GO:0006974,GO:0008150,GO:0008152,GO:0008652,GO:0009058,GO:0009066,GO:0009067,GO:0009987,GO:0016053,GO:0016211,GO:0016874,GO:0016879,GO:0016880,GO:0019752,GO:0032787,GO:0033554,GO:0034641,GO:0042802,GO:0043436,GO:0043603,GO:…	6.3.1.1	ko:K01914	ko00250,ko00460,ko01100,ko01110,ko01230,map00250,map00460,map01100,map01110,map01230		R00483	RC00010	ko00000,ko00001,ko01000			iAPECO1_1312.APECO1_2719,iECOK1_1307.ECOK1_4193,iECS88_1305.ECS88_4166,iUMN146_1321.UM146_18910,iUTI89_1310.UTI89_C4299
MAG_AI_08	327458	FINAL_AI_MAG_00008_000000000011	117279	119196	r	nadE: NAD+ synthetase	TIGR00552	NAD synthase	PF02540	H	Catalyzes the ATP-dependent amidation of deamido-NAD to form NAD. Uses L-glutamine as a nitrogen source	nadE	GO:0003674,GO:0003824,GO:0003952,GO:0005488,GO:0005515,GO:0005575,GO:0005618,GO:0005622,GO:0005623,GO:0005737,GO:0005886,GO:0006139,GO:0006725,GO:0006732,GO:0006733,GO:0006753,GO:0006793,GO:0006796,GO:0006807,GO:0008150,GO:0008152,GO:0008795,GO:0009058,GO:0009108,GO:0009117,GO:0009165,GO:0009435,GO:0009987,GO:0016020,GO:0016874,GO:0016879,GO:0016880,GO:0016884,GO:0018130,GO:0019359,GO:0019362,GO:…	6.3.5.1	ko:K01950	ko00760,ko01100,map00760,map01100	M00115	R00257	RC00010,RC00100	ko00000,ko00001,ko00002,ko01000
MAG_AI_08	327459	FINAL_AI_MAG_00008_000000000011	119350	120832	f	YgfH_subfam: succinate CoA transferase	TIGR03458	Acetyl-CoA hydrolase/transferase C-terminal domain	PF13336	C	acetyl-CoA hydrolase	cat1	GO:0003674,GO:0003824,GO:0003986,GO:0006082,GO:0006083,GO:0006629,GO:0006631,GO:0008150,GO:0008152,GO:0008410,GO:0008775,GO:0009987,GO:0016289,GO:0016740,GO:0016782,GO:0016787,GO:0016788,GO:0016790,GO:0016999,GO:0017144,GO:0019541,GO:0019679,GO:0019752,GO:0032787,GO:0043436,GO:0043821,GO:0044237,GO:0044238,GO:0044255,GO:0044281,GO:0046459,GO:0071704	2.8.3.18,3.1.2.1	ko:K01067,ko:K18118,ko:K18122,ko:K22214	ko00020,ko00620,ko00640,ko00650,ko01100,ko01110,ko01120,ko01130,ko01200,map00020,map00620,map00640,map00650,map01100,map01110,map01120,map01130,map01200	M00009,M00011	R00227,R05336,R10343,R11773	RC00004,RC00012,RC00014	ko00000,ko00001,ko00002,ko01000			iAF987.Gmet_1125,iECIAI1_1343.ECIAI1_3040,iECSE_1348.ECSE_3182,iECW_1372.ECW_m3175,iEKO11_1354.EKO11_0812,iWFL_1372.ECW_m3175
MAG_AI_08	327480	FINAL_AI_MAG_00008_000000000035	3228	4917	r			ABC transporter	PF00005	P	ABC transporter transmembrane region				ko:K06147					ko00000,ko02000	3.A.1.106,3.A.1.109,3.A.1.21
MAG_AI_08	327481	FINAL_AI_MAG_00008_000000000035	4919	6665	r			ABC transporter	PF00005	V	ABC transporter transmembrane region				ko:K06147					ko00000,ko02000	3.A.1.106,3.A.1.109,3.A.1.21
MAG_AI_08	327482	FINAL_AI_MAG_00008_000000000035	6963	7131	r					NA	NA	NA	NA	NA	NA	NA	NA	NA	NA	NA	NA	NA	NA
MAG_AI_08	327483	FINAL_AI_MAG_00008_000000000035	7150	9481	f			TonB dependent receptor	PF00593	P	TonB-dependent receptor plug domain protein				ko:K16089					ko00000,ko02000	1.B.14.1,1.B.14.10
MAG_AI_08	327484	FINAL_AI_MAG_00008_000000000035	9493	10675	f					S	amine dehydrogenase activity
MAG_AI_08	327485	FINAL_AI_MAG_00008_000000000035	11164	12103	f			Helix-turn-helix domain	PF12833	K	transcriptional regulator
MAG_AI_08	327488	FINAL_AI_MAG_00008_000000000014	4747	5275	r					NA	NA	NA	NA	NA	NA	NA	NA	NA	NA	NA	NA	NA	NA
MAG_AI_08	327492	FINAL_AI_MAG_00008_000000000014	9028	10630	f			PepSY-associated TM region	PF03929	S	PepSY-associated TM region	ynaJ
MAG_AI_08	327497	FINAL_AI_MAG_00008_000000000014	17596	18454	f	RF_mod_PrmC: protein-(glutamine-N5) methyltransferase, release factor-specific	TIGR03534	Methyltransferase small domain	PF05175	J	Methylates the class 1 translation termination release factors RF1 PrfA and RF2 PrfB on the glutamine residue of the universally conserved GGQ motif	prmB	GO:0003674,GO:0003824,GO:0005575,GO:0005622,GO:0005623,GO:0005737,GO:0005829,GO:0006139,GO:0006259,GO:0006304,GO:0006305,GO:0006306,GO:0006464,GO:0006479,GO:0006725,GO:0006807,GO:0008150,GO:0008152,GO:0008168,GO:0008170,GO:0008213,GO:0008276,GO:0008757,GO:0009007,GO:0009008,GO:0009987,GO:0016740,GO:0016741,GO:0018364,GO:0019538,GO:0032259,GO:0032775,GO:0034641,GO:0036009,GO:0036211,GO:0043170,GO:…	2.1.1.297,2.1.1.298	ko:K02493,ko:K07320			R10806	RC00003,RC03279	ko00000,ko01000,ko03009,ko03012
MAG_AI_08	327498	FINAL_AI_MAG_00008_000000000014	18669	19167	f			RecX family	PF02631	S	Modulates RecA activity	recX	GO:0003674,GO:0005488,GO:0005515,GO:0006950,GO:0006974,GO:0007154,GO:0008150,GO:0009432,GO:0009605,GO:0009987,GO:0009991,GO:0019899,GO:0031668,GO:0033554,GO:0043086,GO:0044092,GO:0050790,GO:0050896,GO:0051716,GO:0065007,GO:0065009,GO:0071496	2.4.1.337	ko:K03565,ko:K19002	ko00561,ko01100,map00561,map01100		R10850	RC00005,RC00059	ko00000,ko00001,ko01000,ko01003,ko03400		GT4
MAG_AI_08	327507	FINAL_AI_MAG_00008_000000000014	27994	28528	r	sigma70-ECF: RNA polymerase sigma factor, sigma-70 family	TIGR02937	Sigma-70, region 4	PF08281	K	Belongs to the sigma-70 factor family. ECF subfamily				ko:K03088					ko00000,ko03021
MAG_AI_08	327541	FINAL_AI_MAG_00008_000000000062	21514	22060	f	not_thiJ: DJ-1 family protein	TIGR01383	DJ-1/PfpI family	PF01965	S	Thiamine biosynthesis protein ThiJ	thiJ		2.7.11.1,3.5.1.124	ko:K03152,ko:K05520,ko:K12132					ko00000,ko01000,ko01001,ko01002
MAG_AI_08	327581	FINAL_AI_MAG_00008_000000000053	13588	14206	f	TIGR00057: tRNA threonylcarbamoyl adenosine modification protein, Sua5/YciO/YrdC/YwlC family	TIGR00057	Telomere recombination	PF01300	J	Belongs to the SUA5 family	yciO	GO:0005575,GO:0005622,GO:0005623,GO:0005737,GO:0005829,GO:0044424,GO:0044444,GO:0044464	2.7.7.87	ko:K07566			R10463	RC00745	ko00000,ko01000,ko03009,ko03016
MAG_AI_08	327585	FINAL_AI_MAG_00008_000000000053	18616	18760	f					NA	NA	NA	NA	NA	NA	NA	NA	NA	NA	NA	NA	NA	NA
MAG_AI_08	327602	FINAL_AI_MAG_00008_000000000002	7939	8380	f
MAG_AI_08	327630	FINAL_AI_MAG_00008_000000000047	2869	3334	f	TIGR00043: rRNA maturation RNase YbeY	TIGR00043	Uncharacterized protein family UPF0054	PF02130	S	Single strand-specific metallo-endoribonuclease involved in late-stage 70S ribosome quality control and in maturation of the 3' terminus of the 16S rRNA	ybeY	GO:0000469,GO:0000478,GO:0003674,GO:0003824,GO:0004518,GO:0004519,GO:0004521,GO:0004540,GO:0005488,GO:0006139,GO:0006355,GO:0006364,GO:0006396,GO:0006412,GO:0006518,GO:0006725,GO:0006807,GO:0006950,GO:0008150,GO:0008152,GO:0009058,GO:0009059,GO:0009266,GO:0009408,GO:0009628,GO:0009889,GO:0009987,GO:0010467,GO:0010468,GO:0010556,GO:0016070,GO:0016072,GO:0016151,GO:0016787,GO:0016788,GO:0016892,GO:…	2.6.99.2,3.5.4.5	ko:K01489,ko:K03474,ko:K03595,ko:K07042	ko00240,ko00750,ko00983,ko01100,map00240,map00750,map00983,map01100	M00124	R01878,R02485,R05838,R08221	RC00074,RC00514,RC01476	ko00000,ko00001,ko00002,ko01000,ko03009,ko03029
MAG_AI_08	327634	FINAL_AI_MAG_00008_000000000047	9165	10548	f			Outer membrane efflux protein	PF02321	MU	Outer membrane efflux protein
MAG_AI_08	327641	FINAL_AI_MAG_00008_000000000047	17810	19307	r			Sodium:solute symporter family	PF00474	E	Belongs to the sodium solute symporter (SSF) (TC 2.A.21) family
MAG_AI_08	327654	FINAL_AI_MAG_00008_000000000045	18600	19197	r	GTPase_YsxC: ribosome biogenesis GTP-binding protein YsxC	TIGR03598	50S ribosome-binding GTPase	PF01926	D	Necessary for normal cell division and for the maintenance of normal septation	engB	GO:0000166,GO:0001882,GO:0001883,GO:0003674,GO:0005488,GO:0005525,GO:0005575,GO:0005622,GO:0005623,GO:0005737,GO:0005829,GO:0017076,GO:0019001,GO:0032549,GO:0032550,GO:0032553,GO:0032555,GO:0032561,GO:0035639,GO:0036094,GO:0043167,GO:0043168,GO:0044424,GO:0044444,GO:0044464,GO:0097159,GO:0097367,GO:1901265,GO:1901363		ko:K03978					ko00000,ko03036
MAG_AI_08	327657	FINAL_AI_MAG_00008_000000000045	22951	23329	r			MerR HTH family regulatory protein	PF13411	K	Transcriptional regulator	ycgE			ko:K19591,ko:K22491		M00769			ko00000,ko00002,ko01504,ko03000
